# Genotypic and phenotypic diversity of *Maudiozyma humilis*: the multiple evolutionary trajectories of a domesticated yeast

**DOI:** 10.64898/2026.02.16.706159

**Authors:** Manon Lebleux, Jess Rouil, Diego Segond, Thérèse Marlin, Kate Howell, Pamela Bechara, Thibault Nidelet, Lucie Arnould, Delphine Sicard, Hugo Devillers

## Abstract

*Maudiozyma humilis* is the second most frequently encountered yeast species in sourdough bread. Despite its ecological and food relevance, little is known about its evolutionary trajectories and phenotype traits of interest. Here we investigated the genomic and phenotypic diversity of a world-wide collection of 55 *M. humilis* strains, including 52 from sourdough, by combining genomic analysis, flow cytometry and high-throughput phenotyping of fermentation kinetics and fitness.

Population genomic analysis revealed six genetically distinct clades, three diploid and three triploid, with no geographical or substrate-specific structuring. Phylogenetic, loss of heterozygosity (LOH) distribution and allele specific analysis indicated that triploid strains originated from both recent and more ancient hybridization events involving multiple diploid lineages. The absence of the *HO* gene, and mating-type silent cassettes, revealed that *M. humilis* is not able to carry mating-type switching. In addition, high linkage disequilibrium (LD) and variable LOH accumulation were observed consistent with a predominantly clonal reproduction. Last, an exceptionally high level of heterozygosity was detected, suggesting that occasional hybridization is the major driver of genetic diversity.

Phenotypic characterization in a synthetic sourdough medium revealed variation in fermentation kinetics and fitness statistically associated with the genetic clades. Interestingly, genetic distance between clades and strains better explain the phenotypic variation than difference in ploidy.

Altogether, our findings highlight the complex evolutionary history of *M. humilis*, shaped by hybridization and ploidy variation and reveal that historical contingency, more than ploidy, shapes the phenotypic landscape of this species. Beyond providing the first analysis of *M. humilis* evolution, our result challenges the hypothesis that increases in ploidy are necessarily beneficial in domesticated species.
