## Supplementary tables from S1 to S8 for "Genotypic and phenotypic diversity of *Maudiozyma humilis*: the multiple evolutionary trajectories of a domesticated yeast"

### Sheet: Table_S1
Table S1: Description of the 55 strains of M. humilis.
Species	Substrate	Flour	Ploidy	Year_of_collect	Geo_country	Geo_region	Geo_city	Provider	Baker	Reference	Strain_name	Strain_name_synonym	Clade	BioSample	SRA
Maudiozyma humilis	Sourdough	na	3	2014	Germany	na	na	LESAFFRE	na	none	LSF_Y_01	none	1	SAMEA118215221	ERR14903745
Maudiozyma humilis	Sourdough	na	3	2017	Netherlands	na	na	LESAFFRE	na	none	LSF_Y_02	none	1	SAMEA118215222	ERR14903746
Maudiozyma humilis	Sourdough	na	3	2017	Netherlands	na	na	LESAFFRE	na	none	LSF_Y_03	none	1	SAMEA118215223	ERR14903747
Maudiozyma humilis	Sourdough	na	2	2018	Poland	na	na	LESAFFRE	na	none	LSF_Y_04	none	2	SAMEA118215224	ERR14903748
Maudiozyma humilis	Sourdough	na	2	2018	Poland	na	na	LESAFFRE	na	none	LSF_Y_07	none	2	SAMEA118215225	ERR14903749
Maudiozyma humilis	Sourdough	na	2	2018	Poland	na	na	LESAFFRE	na	none	LSF_Y_08	none	2	SAMEA118215226	ERR14903750
Maudiozyma humilis	Sourdough	Rice	3	2018	China	na	na	LESAFFRE	na	none	LSF_Y_09	none	1	SAMEA118215227	ERR14903751
Maudiozyma humilis	Sourdough	na	2	2018	Czech Rep	na	na	LESAFFRE	na	none	LSF_Y_10	none	2	SAMEA118215228	ERR14903752
Maudiozyma humilis	Sourdough	na	2	2018	Czech Rep	na	na	LESAFFRE	na	none	LSF_Y_11	none	2	SAMEA118215229	ERR14903753
Maudiozyma humilis	Sourdough	Wheat	2	2018	Serbia	na	na	LESAFFRE	na	none	LSF_Y_12	none	2	SAMEA118215230	ERR14903754
Maudiozyma humilis	Sourdough	Rye	3	2018	Serbia	na	na	LESAFFRE	na	none	LSF_Y_13	none	1	SAMEA118215231	ERR14903755
Maudiozyma humilis	Sourdough	Rye	3	2018	Serbia	na	na	LESAFFRE	na	none	LSF_Y_14	none	1	SAMEA118215232	ERR14903756
Maudiozyma humilis	Sourdough	na	3	2019	Sweden	na	na	LESAFFRE	na	none	LSF_Y_15	none	1	SAMEA118215233	ERR14903757
Maudiozyma humilis	Sourdough	na	2	2005	Poland	na	na	LESAFFRE	na	none	LSF_Y_16	none	2	SAMEA118215234	ERR14903758
Maudiozyma humilis	Sourdough	na	2	2005	Poland	na	na	LESAFFRE	na	none	LSF_Y_18	none	2	SAMEA118215235	ERR14903759
Maudiozyma humilis	Sourdough	na	2	2005	Poland	na	na	LESAFFRE	na	none	LSF_Y_19	none	2	SAMEA118215236	ERR14903760
Maudiozyma humilis	Sourdough	Rice	3	2023	China	na	na	LESAFFRE	na	none	LSF_Y_20	none	outlier	SAMEA118215237	ERR14903761
Maudiozyma humilis	Bantu Beer	na	2	1988	South Africa	na	na	Collection	na	none	CBS_5658	CLIB_1323	outlier	SAMEA118215238	ERR14903762
Maudiozyma humilis	Sourdough	Wheat	2	2013	France	Aube	La Barberey st Sulpice	UMR SPO	Baker B6	Urien et al., 2019	MTF_3948	B6-15, yKh6	4	SAMEA118215239	ERR14903763
Maudiozyma humilis	Sourdough	Wheat	3	2012	France	Oise	Noailles	UMR SPO	Baker B5	Lhomme et al., 2016	MTF_3949	LB-TP1-20, B5-TP1, yKh5	6	SAMEA118215240	ERR14903764
Maudiozyma humilis	Sourdough	na	2	1991	Germany	Nordrhein Westfalen	Krefeld	Collection	na	none	MUCL_31810	none	2	SAMEA118215241	ERR14903765
Maudiozyma humilis	Sourdough	na	3	1989	Morocco	na	Rabat	Collection	na	none	CBS_7541	none	3	SAMEA118215242	ERR14903766
Maudiozyma humilis	Food dressing	na	2	2004	Germany	na	na	Collection	na	none	CBS_7754	none	4	SAMEA118215243	ERR14903767
Maudiozyma humilis	Sourdough	na	3	1992	Finland	na	na	Collection	na	none	CBS_8195	none	1	SAMEA118215244	ERR14903768
Maudiozyma humilis	Alpechin	na	2	2007	Spain	na	na	Collection	na	none	CBS_2664	none	4	SAMEA118215245	ERR14903769
Maudiozyma humilis	Sourdough	Wheat	3	2013	France	Finistere	Ergue Gaberic	UMR SPO	Baker B7	Urien et al., 2019	MTF_4598	B7_10	6	SAMEA118215246	ERR14903770
Maudiozyma humilis	Sourdough	Wheat	3	2013	France	Alpes de Haute Provence	Forqualquier	UMR SPO	Baker B10	Urien et al., 2019	MTF_4600	B10_20F	6	SAMEA118215247	ERR14903771
Maudiozyma humilis	Sourdough	Wheat	3	2015	France	Somme	Liomer	UMR SPO	Baker B17	Michel et al., 2023	MTF_4604	B17_25, CLIB_4226	6	SAMEA118215248	ERR14903772
Maudiozyma humilis	Sourdough	Rye	3	2022	France	Alpes de Haute Provence	Noyer sur jabron	UMR SPO	EIDB school	none	MTF_4861	CLIB_4230	6	SAMEA118215249	ERR14903773
Maudiozyma humilis	Sourdough	Wheat	3	2019	France	Loire Atlantique	Le landreau	UMR SPO	Baker B4	Von Gastrow et al., 2023	MTF_4916	B4-P5-B1	6	SAMEA118215250	ERR14903774
Maudiozyma humilis	Sourdough	Wheat	2	2019	France	Saone et Loire	Chalon sur saone	UMR SPO	Baker B11	Von Gastrow et al., 2023	MTF_4919	B11-P2-B4	2	SAMEA118215251	ERR14903775
Maudiozyma humilis	Sourdough	Wheat	3	2019	France	Somme	Liomer	UMR SPO	Baker B17	Von Gastrow et al., 2023	MTF_4928	B17-P3-B7	6	SAMEA118215252	ERR14903776
Maudiozyma humilis	Sourdough	Wheat	3	2018	France	Gars	Issirac	UMR SPO	Baker B56	Von Gastrow et al., 2023	MTF_4941	B56-A8	6	SAMEA118215253	ERR14903777
Maudiozyma humilis	Sourdough	Rye	3	2018	France	Herault	Montpellier	UMR SPO	Baker B58	Von Gastrow et al., 2023	MTF_4945	B58-B5	6	SAMEA118215254	ERR14903778
Maudiozyma humilis	Sourdough	Wheat	2	2018	France	Aude	mayreville	UMR SPO	Baker B70	Von Gastrow et al., 2023	MTF_4954	B70-C5, CLIB_4229	5	SAMEA118215255	ERR14903779
Maudiozyma humilis	Sourdough	Rye	3	2020	France	Herault	Montpellier	UMR SPO	Baker MB	Mietton et al., 2024	MTF_4978	MB-temoinT46-T32	6	SAMEA118215256	ERR14903780
Maudiozyma humilis	Sourdough	Wheat	2	2020	France	Isere	Grenoble	UMR SPO	Baker PDC	Mietton et al., 2024	MTF_4983	PDC-PP10-T32	2	SAMEA118215257	ERR14903781
Maudiozyma humilis	Sourdough	Wheat	2	2020	France	Isere	Grenoble	UMR SPO	Baker PDC	Mietton et al., 2024	MTF_4985	PDC-RP16-T32	2	SAMEA118215258	ERR14903782
Maudiozyma humilis	Sourdough	Wheat	2	2020	France	Isere	Grenoble	UMR SPO	Baker PDC	Mietton et al., 2024	MTF_4986	PDC-SG21-T32	2	SAMEA118215259	ERR14903783
Maudiozyma humilis	Sourdough	Rye	2	2020	France	Isere	Grenoble	UMR SPO	Baker PDC	Mietton et al., 2024	MTF_4987	PDC-temoin_T34-T32, CLIB_4227	2	SAMEA118215260	ERR14903784
Maudiozyma humilis	Sourdough	Tritordeum	2	2013	Spain	Barcelona	Barcelona	Dr. Mercedes Tamame	Baker J.A. Ribas	Chiva et al., 2020	MTB-1	none	5	SAMEA118215261	ERR14903785
Maudiozyma humilis	Sourdough	Wheat	2	2013	Spain	Barcelona	Barcelona	Dr. Mercedes Tamame	Baker J.A. Ribas	Chiva et al., 2020	MBE-1	none	5	SAMEA118215262	ERR14903786
Maudiozyma humilis	Sourdough	Rye	3	na	USA	na	na	Pr. Luc de Vuyst	na	Comasio et al., 2020	F-NY-R-Y1	none	3	SAMEA118215263	ERR14903787
Maudiozyma humilis	Sourdough	Wheat/Rye	3	na	USA	na	na	Pr. Luc de Vuyst	na	Comasio et al., 2020	F-NY-WR-Y5	none	3	SAMEA118215264	ERR14903788
Maudiozyma humilis	Sourdough	Rye	3	2023	France	Herault	Montpellier	UMR SPO	Baker B77	none	MTF_5052	23-B77-2, CLIB_4228	6	SAMEA118215265	ERR14903789
Maudiozyma humilis	Sourdough	na	2	2020	Italy	Montecchio Emilia	Villa Aiola	Collection	na	none	UMCC_2979	none	2	SAMEA118215266	ERR14903790
Maudiozyma humilis	Sourdough	na	2	2021	Italy	Montecchio Emilia	Villa Aiola	Collection	na	none	UMCC_3035	none	2	SAMEA118215267	ERR14903791
Maudiozyma humilis	Sourdough	na	2	2016	Portugal	na	Minho	Collection	na	none	PYCC_4815	none	2	SAMEA118215268	ERR14903792
Maudiozyma humilis	Sourdough	Wheat	2	2022	Lebanon	Beirut	Ashrafiyeh	Pamela Bechara and Dr. Marie-José Ayoub	na	Bechara et al., 2025	PS14-1	none	5	SAMEA118215269	ERR14903793
Maudiozyma humilis	Sourdough	Wheat	3	2005	Canada	na	Edmonton	Pr. Mickael Gänzle	Bakery Tree Stone	none	FUA4001	none	1	SAMEA118215270	ERR14903794
Maudiozyma humilis	Sourdough	Wheat	3	2022	Australia	Victoria	Melbourne	Dr. Anna Wittwer and Pr. Kate Howell	Falco Bakery	Wittwer et al., 2024	FbY1	none	3	SAMEA118215271	ERR14903795
Maudiozyma humilis	Sourdough	Rye	3	2022	Australia	Victoria	Melbourne	Dr. Anna Wittwer and Pr. Kate Howell	Loafer Bread Bakery	Wittwer et al., 2024	LbrY1	none	1	SAMEA118215272	ERR14903796
Maudiozyma humilis	Sourdough	Wheat	3	2022	Australia	Victoria	Melbourne	Dr. Anna Wittwer and Pr. Kate Howell	Loafer Bread Bakery	Wittwer et al., 2024	LbY2	none	1	SAMEA118215273	ERR14903797
Maudiozyma humilis	Sourdough	Wheat	2	2019	Australia	Victoria	Melbourne	Dr. Anna Wittwer and Pr. Kate Howell	Ovens St Bakery	Wittwer et al., 2024	OsY1	none	5	SAMEA118215274	ERR14903798
Maudiozyma humilis	Sourdough	Rye	2	2019	Australia	Victoria	Melbourne	Dr. Anna Wittwer and Pr. Kate Howell	Ovens St Bakery	Wittwer et al., 2024	OsrY1	none	5	SAMEA118215275	ERR14903799

### Sheet: Table_S2
Table S2: Reads quality and mapping statistics.
Strain_name	before_tot_reads	after_tot_reads	% kept_reds	after_q30	after_gc_content	duplication_rate	low_quality	too_many_N	too_short	total_bases	% removed	NB_seq	NB_map	% map	% unmap	mean_coverage
LSF_Y_01	15648846	15330754	97.9673	0.950189	0.470914	0.0648457	209460	6164	102468	2287691999	0.0203269	15330754	14753741	96.2362	3.76376	163.522
LSF_Y_02	20675740	20283614	98.1034	0.953686	0.491305	0.0586106	232832	10654	148640	2996307329	0.0189655	20283614	19427993	95.7817	4.21829	214.174
LSF_Y_03	17488920	17197572	98.3341	0.955298	0.477458	0.0663427	177190	5768	108390	2562508857	0.016659	17197572	16517094	96.0432	3.95683	183.166
LSF_Y_04	15817752	15512492	98.0701	0.950474	0.479196	0.063462	196154	5864	103242	2314951665	0.0192986	15512492	14991591	96.6421	3.35795	165.471
LSF_Y_07	19102254	18732428	98.064	0.949833	0.479028	0.0725325	234848	7478	127500	2796394426	0.0193603	18732428	18064643	96.4351	3.56486	199.884
LSF_Y_08	12842248	12599826	98.1123	0.953099	0.475019	0.0635127	145552	5750	91120	1873228559	0.0188769	12599826	12191414	96.7586	3.24141	133.897
LSF_Y_09	18354568	17922346	97.6452	0.947752	0.476085	0.0774612	267744	6962	157516	2676288730	0.0235485	17922346	17253924	96.2705	3.72955	191.299
LSF_Y_10	17052984	16671704	97.7641	0.950387	0.458277	0.0708419	225552	7812	147916	2484633080	0.0223586	16671704	16065504	96.3639	3.6361	177.6
LSF_Y_11	15991196	15654838	97.8966	0.949505	0.477907	0.0681317	209350	6402	120606	2336920786	0.0210339	15654838	15149743	96.7736	3.22645	167.041
LSF_Y_12	16861250	16609144	98.5048	0.954815	0.476792	0.0595381	167740	5328	79038	2478671101	0.0149518	16609144	15992024	96.2845	3.71554	177.173
LSF_Y_13	16177732	15753186	97.3757	0.945687	0.475481	0.0741849	252620	6204	165722	2353341387	0.0262426	15753186	15164559	96.2634	3.73656	168.215
LSF_Y_14	16197468	15831944	97.7433	0.955594	0.47438	0.288067	156744	11346	197434	2356443584	0.0225667	15831944	15220293	96.1366	3.8634	168.437
LSF_Y_15	16873594	16528842	97.9569	0.953617	0.484279	0.303246	156504	9056	179192	2469711461	0.0204315	16528842	15924946	96.3464	3.65359	176.533
LSF_Y_16	26982444	26662892	98.8157	0.938362	0.480267	0.0768572	190490	2532	126530	3989912534	0.011843	26662892	25521749	95.7201	4.27989	285.196
LSF_Y_18	25263932	24946830	98.7448	0.938331	0.467783	0.0785798	199526	2458	115118	3729309419	0.0125516	24946830	23873854	95.6989	4.30105	266.568
LSF_Y_19	24505516	24170116	98.6313	0.920903	0.451571	0.0706886	262524	2216	70660	3628504568	0.0136867	24170116	23100269	95.5737	4.42632	259.363
LSF_Y_20	23104826	22053100	95.448	0.95573	0.48176	0.13899	332758	35712	683256	3269948882	0.0455198	22053100	21112859	95.7365	4.26353	233.733
CBS_5658	11781380	11652056	98.9023	0.924257	0.470837	0.0910112	123370	624	5330	1747339810	0.010977	11652056	11606366	99.6079	0.39212	124.898
MTF_3948	10480730	10369486	98.9386	0.922031	0.472652	0.0884591	105794	544	4906	1554812744	0.0106141	10369486	9869844	95.1816	4.81839	111.137
MTF_3949	12503096	12402212	99.1931	0.929423	0.46714	0.0957211	95620	760	4504	1859724058	0.00806872	12402212	11895434	95.9138	4.08619	132.932
MUCL_31810	14533652	14399734	99.0786	0.929007	0.482408	0.105008	127226	818	5874	2159391407	0.00921434	14399734	13968929	97.0082	2.99176	154.352
CBS_7541	11029134	10907274	98.8951	0.923468	0.477116	0.0919753	115558	634	5668	1635542331	0.0110489	10907274	10440967	95.7248	4.27519	116.907
CBS_7754	8647036	8567808	99.0838	0.928624	0.466668	0.086626	74968	466	3794	1284738608	0.00916245	8567808	8181702	95.4935	4.50647	91.8321
CBS_8195	14002874	13867502	99.0333	0.930345	0.483189	0.118361	128350	852	6170	2079540925	0.00966744	13867502	13382925	96.5057	3.49434	148.644
CBS_2664	9577630	9493260	99.1191	0.935207	0.463162	0.0919626	78044	484	5842	1423510742	0.00880907	9493260	9018080	94.9946	5.00545	101.751
MTF_4598	8881370	8791984	98.9936	0.927311	0.482354	0.081909	84892	506	3988	1318365145	0.0100644	8791984	8406714	95.6179	4.38206	94.2357
MTF_4600	13141670	13011162	99.0069	0.92814	0.481304	0.103143	124276	704	5528	1951071976	0.00993085	13011162	12496632	96.0455	3.95453	139.461
MTF_4604	11663370	11554420	99.0659	0.927958	0.467205	0.0913688	102644	648	5658	1732523956	0.00934121	11554420	11050831	95.6416	4.35841	123.839
MTF_4861	18105544	17970064	99.2517	0.937632	0.477342	0.179032	109404	2012	24064	2700174057	0.00748279	17970064	17200562	95.7179	4.28213	193.006
MTF_4916	9863860	9757844	98.9252	0.927077	0.468098	0.0884185	95572	650	9794	1462979211	0.0107479	9757844	9244280	94.7369	5.26309	104.573
MTF_4919	10408314	10297870	98.9389	0.924114	0.474995	0.0845687	101418	572	8454	1544137707	0.0106111	10297870	9944984	96.5732	3.42679	110.374
MTF_4928	11098226	10996956	99.0875	0.927629	0.468681	0.0932401	94766	630	5874	1648891876	0.00912488	10996956	10429495	94.8398	5.16016	117.862
MTF_4941	12322412	12196418	98.9775	0.923717	0.47151	0.0874288	119660	706	5628	1828850747	0.0102248	12196418	11651626	95.5332	4.46682	130.725
MTF_4945	11150584	11044024	99.0444	0.929946	0.481864	0.0939441	100388	626	5546	1656040554	0.00955645	11044024	10571978	95.7258	4.27422	118.372
MTF_4954	13376936	13236508	98.9502	0.927444	0.486129	0.0946335	133884	806	5738	1984898145	0.0104978	13236508	12572994	94.9872	5.01276	141.879
MTF_4978	18234870	18069034	99.0906	0.926934	0.483972	0.0930538	157484	1008	7344	2709428674	0.00909444	18069034	17284718	95.6593	4.34066	193.668
MTF_4983	11834842	11717782	99.0109	0.92679	0.472494	0.0953376	111090	708	5262	1757211780	0.00989113	11717782	11363354	96.9753	3.0247	125.604
MTF_4985	21873338	21624720	98.8634	0.925178	0.472564	0.102466	234988	1252	12378	3242635628	0.0113663	21624720	20858001	96.4544	3.54557	231.781
MTF_4986	9601582	9497362	98.9146	0.925897	0.46996	0.0854761	98338	508	5374	1424205885	0.0108545	9497362	9206857	96.9412	3.0588	101.801
MTF_4987	18512198	18324482	98.986	0.926038	0.476887	0.0871988	177284	1068	9364	2747883766	0.0101401	18324482	17739438	96.8073	3.19269	196.417
MTB-1	10853108	10749894	99.049	0.931466	0.483923	0.0964074	97680	658	4876	1611886820	0.00951009	10749894	10217135	95.0441	4.95595	115.216
MBE-1	20973752	20786518	99.1073	0.933424	0.489601	0.190624	153102	2286	31846	3118508247	0.00892706	20786518	19674229	94.649	5.35101	222.909
F-NY-R-Y1	16606220	16465440	99.1522	0.93229	0.45651	0.113614	131916	890	7974	2469168214	0.00847755	16465440	15810317	96.0212	3.97878	176.494
F-NY-WR-Y5	11676066	11574176	99.1274	0.927478	0.463472	0.0932905	96080	694	5116	1735649294	0.0087264	11574176	11117990	96.0586	3.94141	124.063
MTF_5052	15761764	15435418	97.9295	0.965121	0.485189	0.180542	202588	6942	116816	2290078478	0.0207049	15435418	14454456	93.6447	6.35527	163.693
UMCC_2979	26889794	26443696	98.341	0.96689	0.475796	0.255163	217556	8570	219972	3949338696	0.0165899	26443696	25456009	96.2649	3.73506	282.296
UMCC_3035	12925800	12651096	97.8748	0.965028	0.474928	0.201253	163074	10690	100940	1884668672	0.0212524	12651096	12226800	96.6462	3.35383	134.715
PYCC_4815	16759404	16361172	97.6238	0.962079	0.474449	0.217523	228512	8498	161222	2438506105	0.0237617	16361172	15966740	97.5892	2.41078	174.303
PS14-1	33324036	32782588	98.3752	0.966562	0.483744	0.219582	282596	11004	247848	4875152940	0.016248	32782588	30784362	93.9046	6.09539	348.472
FUA4001	15649486	15171562	96.9461	0.959504	0.463302	0.186607	266998	9068	201858	2262170205	0.0305393	15171562	14449948	95.2436	4.75636	161.698
FbY1	29137216	28630992	98.2626	0.966196	0.473548	0.23741	255248	14284	236692	4267676317	0.0173738	28630992	27594364	96.3794	3.62065	305.05
LbrY1	16516100	15912584	96.3459	0.943781	0.471271	0.179276	312444	18910	272162	2375717087	0.0365411	15912584	14800444	93.0109	6.98906	169.814
LbY2	15308840	14776654	96.5237	0.95066	0.462003	0.150951	321088	33034	178064	2200024262	0.0347633	14776654	13841132	93.6689	6.33108	157.256
OsY1	15142682	14691908	97.0232	0.957472	0.469082	0.228999	248020	9818	192936	2197857592	0.0297684	14691908	13638363	92.8291	7.17092	157.101
OsrY1	14098848	13710444	97.2451	0.959564	0.476074	0.211776	215882	11480	161042	2044293672	0.0275486	13710444	12961525	94.5376	5.4624	146.125

### Sheet: Table_S3
Table S3: Table of SNPs characterization and proportions among the 55 strains of M. humilis.
strain_name	ploidy	clade	Nb_SNPs	Nb_SNPs_hom	Nb_SNPs_di_het	Nb_SNPs_tri_het	%_het_SNPs	het_SNPs/kb	size_without_loh	het_SNPs/kb (without LOH)	%_het_tri_SNPs
LSF_Y_01	3	1	471496	137868	332746	882	70.7595	23.8475	13187069	25.2996	0.187064
LSF_Y_02	3	1	425096	124493	299719	884	70.7141	21.4869	13075843	22.9892	0.207953
LSF_Y_03	3	1	453698	131883	320940	875	70.9315	23.0031	13152718	24.4676	0.19286
LSF_Y_09	3	1	455244	132774	321571	899	70.8345	23.0499	13177630	24.471	0.197477
LSF_Y_13	3	1	463772	134287	328578	907	71.0446	23.5513	13240161	24.8853	0.19557
LSF_Y_14	3	1	509325	147392	361020	913	71.0613	25.8707	13336701	27.1381	0.179257
LSF_Y_15	3	1	510890	148027	361976	887	71.0257	25.9372	13285347	27.313	0.173619
CBS_8195	3	1	483349	144068	338320	961	70.1938	24.2515	12975028	26.1488	0.198821
FUA4001	3	1	493666	137322	355278	1066	72.1832	25.4712	13235444	26.9235	0.215935
LbrY1	3	1	427227	123759	302590	878	71.032	21.6917	13186568	23.0134	0.205511
LbY2	3	1	436907	125665	310312	930	71.2376	22.2473	13185840	23.6043	0.21286
LSF_Y_04	2	2	364676	232103	132573	NA	36.3536	9.47621	8383869	15.8129	NA
LSF_Y_07	2	2	354198	225593	128605	NA	36.3088	9.19259	8200620	15.6824	NA
LSF_Y_08	2	2	377704	239081	138623	NA	36.7015	9.90866	8462673	16.3805	NA
LSF_Y_10	2	2	357908	229797	128111	NA	35.7944	9.15727	8536512	15.0074	NA
LSF_Y_11	2	2	363667	231051	132616	NA	36.4663	9.47929	8617116	15.3898	NA
LSF_Y_12	2	2	363625	226571	137054	NA	37.691	9.79651	8313302	16.4861	NA
LSF_Y_16	2	2	339243	215012	124231	NA	36.6201	8.87993	8234128	15.0873	NA
LSF_Y_18	2	2	350344	222251	128093	NA	36.5621	9.15599	8134927	15.7461	NA
LSF_Y_19	2	2	351601	223285	128316	NA	36.4948	9.17193	8183506	15.6798	NA
MUCL_31810	2	2	373698	239606	134092	NA	35.8825	9.58479	8451635	15.8658	NA
MTF_4919	2	2	397311	257880	139431	NA	35.0937	9.96642	8487435	16.4279	NA
MTF_4983	2	2	399097	248508	150589	NA	37.7324	10.764	8676872	17.3552	NA
MTF_4985	2	2	358442	223320	135122	NA	37.697	9.65842	8160605	16.5578	NA
MTF_4986	2	2	408042	254382	153660	NA	37.6579	10.9835	8823069	17.4157	NA
MTF_4987	2	2	371502	230623	140879	NA	37.9215	10.0699	8241490	17.0939	NA
UMCC_2979	2	2	354970	222339	132631	NA	37.364	9.48036	8056295	16.463	NA
UMCC_3035	2	2	395333	245647	149686	NA	37.8633	10.6994	8689432	17.2262	NA
PYCC_4815	2	2	377127	234747	142380	NA	37.7539	10.1772	8787703	16.2022	NA
CBS_7541	3	3	480512	176446	303419	647	63.2796	21.7344	12280122	24.7608	0.134648
F-NY-R-Y1	3	3	439047	185346	253145	556	57.7845	18.1343	11322795	22.4062	0.126638
F-NY-WR-Y5	3	3	460695	198491	261720	484	56.9149	18.7421	11418018	22.9641	0.105059
FbY1	3	3	392770	166401	225900	469	57.634	16.1807	11151122	20.3001	0.119408
MTF_3948	2	4	448482	206152	242330	NA	54.0334	17.3216	11130315	21.7721	NA
CBS_7754	2	4	467425	198334	269091	NA	57.5688	19.2344	12549707	21.442	NA
CBS_2664	2	4	454179	195853	258326	NA	56.8776	18.4649	11827511	21.8411	NA
MTF_4954	2	5	429907	197480	232427	NA	54.0645	16.6137	10693667	21.735	NA
MTB-1	2	5	465320	175583	289737	NA	62.2662	20.7102	12827261	22.5876	NA
MBE-1	2	5	423606	159339	264267	NA	62.3851	18.8896	12600313	20.9731	NA
PS14-1	2	5	399185	144804	254381	NA	63.7251	18.183	12835384	19.8187	NA
OsY1	2	5	437809	174001	263808	NA	60.2564	18.8568	12392685	21.2874	NA
OsrY1	2	5	444284	176197	268087	NA	60.3414	19.1626	12366656	21.6782	NA
MTF_3949	3	6	527887	133176	393446	1265	74.7719	28.2136	13509699	29.2169	0.239635
MTF_4598	3	6	531717	148188	382438	1091	72.1303	27.4144	13342121	28.7457	0.205184
MTF_4600	3	6	499047	153113	344991	943	69.3189	24.7271	12623597	27.4038	0.18896
MTF_4604	3	6	542037	128080	412451	1506	76.3706	29.5893	13687465	30.2435	0.277841
MTF_4861	3	6	494659	135980	357665	1014	72.5104	25.6381	13288661	26.9914	0.20499
MTF_4916	3	6	537037	135228	400638	1171	74.8196	28.721	13687774	29.3553	0.218048
MTF_4928	3	6	536901	128316	407148	1437	76.1006	29.2053	13685454	29.8554	0.267647
MTF_4941	3	6	527223	134342	391560	1321	74.5189	28.0828	13443013	29.2257	0.250558
MTF_4945	3	6	511219	153419	356785	1015	69.9896	25.5753	12571753	28.4606	0.198545
MTF_4978	3	6	480726	133709	346074	943	72.186	24.8045	13181999	26.3251	0.196162
MTF_5052	3	6	466140	131672	333597	871	71.7527	23.9075	13361472	25.0323	0.186854
CBS_5658	2	outlier	188409	13	188396	NA	99.9931	13.4664	9271927	20.319	NA
LSF_Y_20	3	outlier	404363	170557	233279	527	57.8208	16.7123	10557726	22.1455	0.130328

### Sheet: Table_S4
Table S4: LOH characterization and proportions among the 55 strains of M. humilis.
strain_name	ploidy	clade	LOH_number	min_width	max_width	median_width	sum_LOH	per_LOH	size_without_LOH
LSF_Y_01	3	1	52	3187	125621	7677	803011	0.0573986	13187069
LSF_Y_02	3	1	68	3025	125621	6109.5	914237	0.0653489	13075843
LSF_Y_03	3	1	57	3165	125621	7411	837362	0.059854	13152718
LSF_Y_09	3	1	53	3187	71287	7990	812450	0.0580733	13177630
LSF_Y_13	3	1	51	3101	71217	7739	749919	0.0536036	13240161
LSF_Y_14	3	1	39	3426	71287	8091	653379	0.046703	13336701
LSF_Y_15	3	1	42	3426	72476	8519	704733	0.0503738	13285347
CBS_8195	3	1	43	3029	326095	8089	1015052	0.0725551	12975028
FUA4001	3	1	32	3062	169169	7996	754636	0.0539408	13235444
LbrY1	3	1	35	3025	169169	8464	803512	0.0574344	13186568
LbY2	3	1	33	3025	169169	10567	804240	0.0574864	13185840
LSF_Y_04	2	2	317	3014	303278	7717	5606211	0.400728	8383869
LSF_Y_07	2	2	330	3001	301082	7746.5	5789460	0.413826	8200620
LSF_Y_08	2	2	255	3001	331804	7936	5527407	0.395095	8462673
LSF_Y_10	2	2	288	3011	252989	8266.5	5453568	0.389817	8536512
LSF_Y_11	2	2	291	3011	267826	7932	5372964	0.384055	8617116
LSF_Y_12	2	2	296	3003	331820	7079.5	5676778	0.405772	8313302
LSF_Y_16	2	2	334	3001	303278	7728.5	5755952	0.411431	8234128
LSF_Y_18	2	2	336	3017	250409	7173.5	5855153	0.418522	8134927
LSF_Y_19	2	2	319	3017	302857	7862	5806574	0.415049	8183506
MUCL_31810	2	2	264	3001	363663	8389.5	5538445	0.395884	8451635
MTF_4919	2	2	251	3001	363663	9179	5502645	0.393325	8487435
MTF_4983	2	2	251	3001	540177	7671	5313208	0.379784	8676872
MTF_4985	2	2	304	3003	331820	7331.5	5829475	0.416686	8160605
MTF_4986	2	2	248	3003	310728	7757.5	5167011	0.369334	8823069
MTF_4987	2	2	299	3003	331820	7245	5748590	0.410905	8241490
UMCC_2979	2	2	307	3003	331820	6971	5933785	0.424142	8056295
UMCC_3035	2	2	249	3003	331820	7671	5300648	0.378886	8689432
PYCC_4815	2	2	291	3012	183037	9972	5202377	0.371862	8787703
CBS_7541	3	3	73	3043	207524	7052	1709958	0.122226	12280122
F-NY-R-Y1	3	3	134	3019	141864	7192.5	2667285	0.190655	11322795
F-NY-WR-Y5	3	3	124	3019	141864	7668	2572062	0.183849	11418018
FbY1	3	3	154	3050	223997	7206.5	2838958	0.202927	11151122
MTF_3948	2	4	73	3033	455495	7408	2859765	0.204414	11130315
CBS_7754	2	4	51	3033	385881	8870	1440373	0.102957	12549707
CBS_2664	2	4	60	3033	391224	8125.5	2162569	0.154579	11827511
MTF_4954	2	5	51	3001	857784	11286	3296413	0.235625	10693667
MTB-1	2	5	33	3190	430104	8852	1162819	0.0831174	12827261
MBE-1	2	5	62	3001	430104	6957.5	1389767	0.0993395	12600313
PS14-1	2	5	90	3001	83249	6717	1154696	0.0825368	12835384
OsY1	2	5	48	3001	401809	8866	1597395	0.114181	12392685
OsrY1	2	5	47	3001	401809	8815	1623424	0.116041	12366656
MTF_3949	3	6	15	3914	194345	10489	480381	0.0343373	13509699
MTF_4598	3	6	19	3062	194345	11612	647959	0.0463156	13342121
MTF_4600	3	6	33	3085	504989	6805	1366483	0.0976751	12623597
MTF_4604	3	6	17	3062	68831	7654	302615	0.0216307	13687465
MTF_4861	3	6	49	3006	68831	6252	701419	0.0501369	13288661
MTF_4916	3	6	17	3062	68831	7654	302306	0.0216086	13687774
MTF_4928	3	6	17	3173	68831	7654	304626	0.0217744	13685454
MTF_4941	3	6	21	3157	194345	10489	547067	0.0391039	13443013
MTF_4945	3	6	35	3062	597333	8091	1418327	0.101381	12571753
MTF_4978	3	6	59	3006	68831	5883	808081	0.057761	13181999
MTF_5052	3	6	39	3157	85997	6307	628608	0.0449324	13361472
CBS_5658	2	outlier	179	3013	605698	6157	4718153	0.33725	9271927
LSF_Y_20	3	outlier	120	3001	329608	7574.5	3432354	0.245342	10557726

### Sheet: Table_S5
Table S5: Analysis of variance (ANOVA) of block effect of fermentation run, using strain three biological replicates of MTF 4916 strain in each run fermentation.
Block effect, ANOVA on 3 repetitions of strain MTF_4916 in all block
latency
	Df	Sum_Sq	Mean_Sq	F_value	Pr(>F)
Bloc	1	0.068	0.0682	0.171	0.684
Residuals	19	7.588	0.3994
max_CO2
	Df	Sum_Sq	Mean_Sq	F_value	Pr(>F)
Bloc	1	0.304	0.3043	1.53	0.231
Residuals	19	3.78	0.1989
Rmax
	Df	Sum_Sq	Mean_Sq	F_value	Pr(>F)
Bloc	1	0.00096	0.00096	0.084	0.775
Residuals	19	0.21774	0.01146
tRmax
	Df	Sum_Sq	Mean_Sq	F_value	Pr(>F)
Bloc	1	0.102	0.1021	0.118	0.735
Residuals	19	16.449	0.8657
viable_population
	Df	Sum_Sq	Mean_Sq	F_value	Pr(>F)
Bloc	1	5.84E+14	5.84E+14	1.432	0.246
Residuals	19	7.75E+15	4.08E+14
precent_mortality
	Df	Sum_Sq	Mean_Sq	F_value	Pr(>F)
Bloc	1	33.07	33.07	4.171	0.0552
Residuals	19	150.66	7.93

### Sheet: Table_S6
Table S6: Analysis of variance (ANOVA) of ploidy for each fermentation and fitness variable.
ANOVA between ploidies
All repetitions of all strains
latency
	Df	Sum_Sq	Mean_Sq	F_value	Pr(>F)
Ploidy_cyto	1	7.15	7.153	12.06	0.000641
Residuals	185	109.73	0.593
max_CO2
	Df	Sum_Sq	Mean_Sq	F_value	Pr(>F)
Ploidy_cyto	1	2.33	2.3329	8.353	0.00431
Residuals	185	51.67	0.2793
Rmax
	Df	Sum_Sq	Mean_Sq	F_value	Pr(>F)
Ploidy_cyto	1	5.035	5.035	74.37	2.88e-15
Residuals	185	12.524	0.068
tRmax
	Df	Sum_Sq	Mean_Sq	F_value	Pr(>F)
Ploidy_cyto	1	30	30.039	12.79	0.000445
Residuals	185	434.6	2.349
viable_pop
	Df	Sum_Sq	Mean_Sq	F_value	Pr(>F)
Ploidy_cyto	1	1.762e+17	1.762e+17	38.03	4.28e-09
Residuals	185	8.571e+17	4633000000000000
percentage_mortality
	Df	Sum_Sq	Mean_Sq	F_value	Pr(>F)
Ploidy_cyto	1	37844	37844	48.06	6.67e-11
Residuals	185	145662	787

### Sheet: Table_S7
Table S7: Nested analysis of variance (nested ANOVA) for each fermentation and fitness variable, including clades and strains as factors.
Model aov(Vals ~ Clade / Strain)
Without outliers
latency
	Df	Sum_Sq	Mean_Sq	F_value	Pr(>F)
Clade	5	13.16	2.6325	9.671	7.49e-08
Clade:Strain	47	26.2	0.5574	2.048	0.000839
Residuals	128	34.84	0.2722
max_CO2
	Df	Sum_Sq	Mean_Sq	F_value	Pr(>F)
Clade	5	10.66	2.1323	10.05	3.93e-08
Clade:Strain	47	10.85	0.2309	1.088	0.348
Residuals	128	27.16	0.2122
Rmax
	Df	Sum_Sq	Mean_Sq	F_value	Pr(>F)
Clade	5	6.796	1.3592	111.29	<2e-16
Clade:Strain	47	7.24	0.154	12.61	<2e-16
Residuals	128	1.563	0.0122
tRmax
	Df	Sum_Sq	Mean_Sq	F_value	Pr(>F)
Clade	5	11.98	2.3959	6.043	4.68e-05
Clade:Strain	47	92.02	1.9579	4.939	3.7e-13
Residuals	128	50.75	0.3964
viable_population
	Df	Sum_Sq	Mean_Sq	F_value	Pr(>F)
Clade	5	8.182e+17	1.636e+17	503.05	<2e-16
Clade:Strain	47	1.663e+17	3539000000000000	10.88	<2e-16
Residuals	128	41640000000000000	325300000000000
percentage_mortality
	Df	Sum_Sq	Mean_Sq	F_value	Pr(>F)
Clade	5	141921	28384	708.87	<2e-16
Clade:Strain	47	32984	702	17.53	<2e-16
Residuals	128	5125	40

### Sheet: Table S8
Table S8: Tukey’s HSD test performed after nested analysis of variance (nested ANOVA) to evaluate difference between strains for each fermentation and fitness variable.
Tukey HSD between strains for each parameters
Based on nested ANOVA model aov(Vals ~ Clade / Stain)
MTF	Clade	Parametres	groups
MTF_4954	5	viable_population	a
MTF_4941	6	viable_population	a
CBS_7754	4	viable_population	ab
MTF_4916	6	viable_population	ab
MTF_4861	6	viable_population	ab
MTF_4928	6	viable_population	ab
MTF_3949	6	viable_population	ab
MTF_4598	6	viable_population	abc
MTF_5052	6	viable_population	abc
CBS_2664	4	viable_population	abc
MBE-1	5	viable_population	abcd
PS14-1	5	viable_population	abcde
MTB-1	5	viable_population	abcde
MTF_4978	6	viable_population	abcde
MTF_4945	6	viable_population	abcde
MTF_4604	6	viable_population	bcde
LSF_Y_02	1	viable_population	cdef
LSF_Y_03	1	viable_population	defg
LSF_Y_13	1	viable_population	defg
MTF_4600	6	viable_population	efg
MTF_3948	4	viable_population	efgh
LSF_Y_15	1	viable_population	fghi
OsY1	5	viable_population	fghi
FbY1	3	viable_population	fghi
LSF_Y_14	1	viable_population	fghij
LSF_Y_09	1	viable_population	fghijk
LbY2	1	viable_population	fghijkl
LSF_Y_01	1	viable_population	fghijklm
LbrY1	1	viable_population	ghijklmn
CBS_8195	1	viable_population	hijklmn
LSF_Y_12	2	viable_population	hijklmn
PYCC_4815	2	viable_population	hijklmn
UMCC_2979	2	viable_population	hijklmn
MUCL_31810	2	viable_population	hijklmn
OsrY1	5	viable_population	ijklmn
UMCC_3035	2	viable_population	ijklmn
LSF_Y_18	2	viable_population	ijklmn
MTF_4919	2	viable_population	ijklmn
CBS_7541	3	viable_population	ijklmn
LSF_Y_19	2	viable_population	jklmn
MTF_4986	2	viable_population	jklmn
FUA4001	1	viable_population	klmn
MTF_4987	2	viable_population	klmn
MTF_4985	2	viable_population	klmn
LSF_Y_07	2	viable_population	klmn
LSF_Y_11	2	viable_population	klmn
MTF_4983	2	viable_population	klmn
LSF_Y_10	2	viable_population	klmn
LSF_Y_08	2	viable_population	klmn
F-NY-R-Y1	3	viable_population	lmn
F-NY-WR-Y5	3	viable_population	mn
LSF_Y_04	2	viable_population	mn
LSF_Y_16	2	viable_population	n
LSF_Y_16	2	mortality	a
LSF_Y_04	2	mortality	ab
LSF_Y_10	2	mortality	ab
LSF_Y_08	2	mortality	abc
LSF_Y_11	2	mortality	abc
F-NY-WR-Y5	3	mortality	abc
F-NY-R-Y1	3	mortality	abc
MTF_4985	2	mortality	abc
MTF_4983	2	mortality	abcd
MTF_4987	2	mortality	abcde
MTF_4986	2	mortality	abcdef
LSF_Y_19	2	mortality	abcdefg
LSF_Y_07	2	mortality	abcdefg
OsrY1	5	mortality	bcdefgh
CBS_7541	3	mortality	bcdefghi
FUA4001	1	mortality	cdefghi
MTF_4919	2	mortality	cdefghi
UMCC_3035	2	mortality	defghi
LSF_Y_18	2	mortality	efghij
MUCL_31810	2	mortality	fghij
OsY1	5	mortality	ghij
UMCC_2979	2	mortality	ghij
LbY2	1	mortality	hijk
PYCC_4815	2	mortality	hijk
LbrY1	1	mortality	hijkl
LSF_Y_12	2	mortality	ijkl
FbY1	3	mortality	jklm
LSF_Y_01	1	mortality	jklm
LSF_Y_09	1	mortality	jklmn
LSF_Y_03	1	mortality	klmno
CBS_8195	1	mortality	lmnop
LSF_Y_15	1	mortality	lmnopq
LSF_Y_02	1	mortality	lmnopq
LSF_Y_14	1	mortality	mnopq
LSF_Y_13	1	mortality	mnopqr
MTF_4604	6	mortality	nopqr
MTF_4945	6	mortality	nopqr
MBE-1	5	mortality	opqrs
MTB-1	5	mortality	opqrs
MTF_4600	6	mortality	opqrs
MTF_4598	6	mortality	opqrs
MTF_5052	6	mortality	pqrs
MTF_3948	4	mortality	qrs
MTF_4954	5	mortality	qrs
MTF_4941	6	mortality	rs
MTF_4978	6	mortality	rs
MTF_4861	6	mortality	rs
MTF_3949	6	mortality	rs
CBS_2664	4	mortality	rs
MTF_4928	6	mortality	rs
PS14-1	5	mortality	rs
MTF_4916	6	mortality	s
CBS_7754	4	mortality	s
LSF_Y_09	1	Rmax	a
LSF_Y_13	1	Rmax	ab
LSF_Y_03	1	Rmax	ab
LSF_Y_14	1	Rmax	abc
LSF_Y_02	1	Rmax	abcd
LSF_Y_15	1	Rmax	abcd
LbY2	1	Rmax	abcde
FbY1	3	Rmax	abcde
LSF_Y_01	1	Rmax	abcde
MTF_4945	6	Rmax	abcdef
LbrY1	1	Rmax	abcdef
CBS_7754	4	Rmax	abcdef
F-NY-WR-Y5	3	Rmax	abcdef
MTF_4978	6	Rmax	abcdefg
MTF_4941	6	Rmax	abcdefg
MTF_4598	6	Rmax	abcdefg
F-NY-R-Y1	3	Rmax	abcdefg
MTF_4861	6	Rmax	abcdefg
MBE-1	5	Rmax	abcdefg
MTF_4600	6	Rmax	abcdefgh
MTF_5052	6	Rmax	abcdefgh
MTB-1	5	Rmax	abcdefgh
MTF_3949	6	Rmax	bcdefgh
CBS_7541	3	Rmax	bcdefghi
MTF_4928	6	Rmax	cdefghi
LSF_Y_16	2	Rmax	defghi
MTF_3948	4	Rmax	defghi
OsrY1	5	Rmax	defghij
OsY1	5	Rmax	defghij
LSF_Y_04	2	Rmax	defghijk
PS14-1	5	Rmax	efghijkl
MTF_4954	5	Rmax	efghijkl
MTF_4916	6	Rmax	fghijkl
LSF_Y_18	2	Rmax	fghijkl
CBS_2664	4	Rmax	fghijkl
MTF_4604	6	Rmax	fghijkl
LSF_Y_07	2	Rmax	fghijkl
LSF_Y_19	2	Rmax	fghijklm
LSF_Y_08	2	Rmax	fghijklmn
LSF_Y_11	2	Rmax	ghijklmno
LSF_Y_12	2	Rmax	hijklmnop
LSF_Y_10	2	Rmax	ijklmnopq
MTF_4919	2	Rmax	ijklmnopq
CBS_8195	1	Rmax	jklmnopq
MUCL_31810	2	Rmax	klmnopqr
MTF_4986	2	Rmax	lmnopqr
PYCC_4815	2	Rmax	mnopqr
MTF_4983	2	Rmax	nopqr
MTF_4985	2	Rmax	opqr
MTF_4987	2	Rmax	opqr
UMCC_3035	2	Rmax	pqr
FUA4001	1	Rmax	qr
UMCC_2979	2	Rmax	r
OsrY1	5	latency	a
UMCC_2979	2	latency	a
LSF_Y_19	2	latency	a
CBS_7754	4	latency	ab
MTF_4985	2	latency	abc
MTF_4986	2	latency	abc
MTF_4604	6	latency	abc
MTF_5052	6	latency	abc
MTF_4919	2	latency	abc
MUCL_31810	2	latency	abc
LSF_Y_18	2	latency	abc
UMCC_3035	2	latency	abc
PS14-1	5	latency	abc
MBE-1	5	latency	abc
MTF_4861	6	latency	abc
MTF_3948	4	latency	abc
CBS_2664	4	latency	abc
LSF_Y_08	2	latency	abc
MTB-1	5	latency	abc
MTF_4916	6	latency	abc
LSF_Y_10	2	latency	abc
CBS_8195	1	latency	abc
LSF_Y_13	1	latency	abc
MTF_4983	2	latency	abc
MTF_4954	5	latency	abc
LSF_Y_03	1	latency	abc
MTF_4598	6	latency	abc
MTF_4945	6	latency	abc
LSF_Y_11	2	latency	abc
MTF_4978	6	latency	abc
MTF_4987	2	latency	abc
MTF_4928	6	latency	abc
OsY1	5	latency	abc
LbrY1	1	latency	abc
LSF_Y_02	1	latency	abc
LbY2	1	latency	abc
LSF_Y_01	1	latency	abc
MTF_3949	6	latency	abc
LSF_Y_14	1	latency	abc
PYCC_4815	2	latency	abc
LSF_Y_12	2	latency	abc
MTF_4600	6	latency	abc
MTF_4941	6	latency	abc
CBS_7541	3	latency	abc
FbY1	3	latency	abc
LSF_Y_15	1	latency	abc
LSF_Y_09	1	latency	abc
FUA4001	1	latency	abc
LSF_Y_16	2	latency	abc
LSF_Y_07	2	latency	abc
F-NY-R-Y1	3	latency	bc
F-NY-WR-Y5	3	latency	c
LSF_Y_04	2	latency	c
LSF_Y_10	2	tRmax	a
LSF_Y_11	2	tRmax	ab
MUCL_31810	2	tRmax	abc
FUA4001	1	tRmax	abcd
CBS_2664	4	tRmax	bcd
LSF_Y_18	2	tRmax	bcde
CBS_7754	4	tRmax	bcde
PS14-1	5	tRmax	bcde
OsrY1	5	tRmax	bcde
LSF_Y_02	1	tRmax	bcde
MTF_5052	6	tRmax	bcde
UMCC_2979	2	tRmax	bcde
MTF_4919	2	tRmax	bcde
LSF_Y_19	2	tRmax	bcde
MTF_4954	5	tRmax	bcde
UMCC_3035	2	tRmax	bcde
CBS_8195	1	tRmax	bcde
MTF_4604	6	tRmax	bcde
LSF_Y_08	2	tRmax	bcde
LSF_Y_13	1	tRmax	bcde
MTF_4983	2	tRmax	bcde
CBS_7541	3	tRmax	cde
LSF_Y_03	1	tRmax	cde
MTF_4916	6	tRmax	cde
MBE-1	5	tRmax	cde
MTF_4985	2	tRmax	cde
MTF_3948	4	tRmax	cde
MTF_4986	2	tRmax	cde
OsY1	5	tRmax	cde
MTF_3949	6	tRmax	cde
MTF_4861	6	tRmax	cde
MTF_4928	6	tRmax	cde
MTB-1	5	tRmax	cde
MTF_4600	6	tRmax	cde
MTF_4598	6	tRmax	cde
MTF_4945	6	tRmax	cde
MTF_4978	6	tRmax	cde
F-NY-WR-Y5	3	tRmax	cde
MTF_4987	2	tRmax	cde
MTF_4941	6	tRmax	cde
LSF_Y_01	1	tRmax	cde
LSF_Y_15	1	tRmax	cde
LSF_Y_14	1	tRmax	cde
LSF_Y_09	1	tRmax	cde
F-NY-R-Y1	3	tRmax	cde
LSF_Y_04	2	tRmax	cde
LbrY1	1	tRmax	de
LbY2	1	tRmax	de
LSF_Y_12	2	tRmax	de
LSF_Y_16	2	tRmax	de
LSF_Y_07	2	tRmax	de
FbY1	3	tRmax	de
PYCC_4815	2	tRmax	e
